# Plastin-3 membrane recruitment drives cell-in-cell invasion during entosis

**DOI:** 10.64898/2026.03.17.709257

**Authors:** Stavroula Prapa, Emir Bozkurt, Carolina Gandia, Alberto Hernandez-Cano, Mario Soriano, Luke A. Noon, Jose A Gomez-Sanchez, Mar Orzáez Calatayud, Federico Lucantoni

**Affiliations:** Cellular Stress and Cell Death Pathways Laboratory, Centro de Investigación Príncipe Felipe (CIPF), Valencia, Spain; Targeted Therapies on Cancer and Inflammation Laboratory, Centro de Investigación Príncipe Felipe (CIPF), Valencia, Spain; Department of Mechanical Engineering, Virginia Tech, Blacksburg, U.S.A; Servicio de Microscopía Óptica Avanzada, Centro de Investigación Príncipe Felipe (CIPF), Valencia, Spain; Servicio de Microscopía Electrónica, Centro de Investigación Príncipe Felipe (CIPF), Valencia, Spain; Metabolic Growth Signals and Regenerative Medicine Laboratory, Centro de Investigación Príncipe Felipe (CIPF), Valencia, Spain; Instituto de Investigación Sanitaria y Biomédica de Alicante (ISABIAL), Alicante, Spain; Unidad Mixta UPV-CIPF de Investigación en Mecanismos de Enfermedades y Nanomedicina, Universitat Politècnica de València, Centro de Investigación Príncipe Felipe, Valencia, Spain

**Keywords:** Entosis, Cell-in-Cell, ROCK1, Plastin-3, Breast cancer

## Abstract

Entosis is a cell-in-cell (CIC) invasion process in which one living cell actively invades into another, with important implications for tumor evolution, cell competition, and responses to cellular stress. Both the initiation and progression of entosis require extensive actin cytoskeletal remodeling, as one cell must physically accommodate the complete internalization of another viable cell, which can subsequently migrate, divide, undergo degradation, or escape. Nearly two decades after its discovery, mechanistic insight into how cytoskeleton organization is regulated during entosis remains poorly understood. The most consistent observation is that inhibition of Rho–ROCK signaling blocks entosis, indicating a central role for actomyosin contractility. Consistently, increased phosphorylation of myosin light chain and cortical actomyosin accumulation have been reported in invading cells, yet the underlying mechanisms remain largely unknown.

Here, we systematically interrogated ROCK activation as a driver of the entotic internalization program. Constitutively active mutant ROCK1 or pharmacological ROCK1 activation using narciclasine rapidly triggered canonical entosis pathway through MLC2 phosphorylation. Mass spectrometry identified Plastin-3 (PLS3, T-plastin), a crucial calcium-sensitive actin-bundling protein, which was recruited to the plasma membrane to trigger entosis upon ROCK1 activation. Our study uncovers a key cytoskeletal remodeling step which may support cortical tension required for CIC invasion during entosis.
