## Supplementary Table 1 for "Plastin-3 membrane recruitment drives cell-in-cell invasion during entosis"

### Sheet: Up-regulated
	Protein ID	Gene Name	narci_vs_veh_log2 fold change	narci_vs_veh_p.val	narci_vs_veh_p.adj	significant	narci_vs_veh_significant	num_NAs	Significance
1	P08133	ANXA6	1.65	2.07e-06	0.00054	TRUE	TRUE	0	Upregulated
2	O95822;Q5T655	CFAP58;MLYCD	3.32	2.04e-05	0.00186	TRUE	TRUE	4	Upregulated
3	Q13228	SELENBP1	1.02	0.000113	0.00525	TRUE	TRUE	0	Upregulated
4	P62805	H4C1	1.4	0.000192	0.00695	TRUE	TRUE	0	Upregulated
5	P02008;P69905	HBA1;HBZ	1.07	0.000283	0.00904	TRUE	TRUE	0	Upregulated
6	Q8N2H3	PYROXD2	1.58	0.000426	0.0118	TRUE	TRUE	2	Upregulated
7	P13796;P13797	LCP1;PLS3	1.04	0.00057	0.014	TRUE	TRUE	0	Upregulated
8	Q86T03;Q8N4L2	PIP4P1;PIP4P2	1.45	0.0007	0.016	TRUE	TRUE	5	Upregulated
9	P68431;P84243;Q16695;Q6NXT2;Q71DI3;Q5TEC6	H3-3A;H3-4;H3-5;H3-7;H3C1;H3C15	1.29	0.00106	0.0214	TRUE	TRUE	0	Upregulated
10	Q5TEC6	H3-7	2.88	0.00146	0.026	TRUE	TRUE	2	Upregulated
11	Q9P1Q0	VPS54	2.76	0.00145	0.026	TRUE	TRUE	5	Upregulated
12	Q9NQ48	LZTFL1	2.19	0.00217	0.0323	TRUE	TRUE	3	Upregulated
13	P69905	HBA1	1.14	0.00259	0.0356	TRUE	TRUE	0	Upregulated
14	P28300	LOX	1.53	0.00299	0.0386	TRUE	TRUE	0	Upregulated
15	P27338	MAOB	1.41	0.00369	0.044	TRUE	TRUE	1	Upregulated
16	O94760;O95865	DDAH1;DDAH2	1.01	0.00403	0.0462	TRUE	TRUE	0	Upregulated
