## Supplementary Table 2 for "Plastin-3 membrane recruitment drives cell-in-cell invasion during entosis"

### Sheet: Down-regulated
	Protein ID	Gene Name	narci_vs_veh_log2 fold change	narci_vs_veh_p.val	narci_vs_veh_p.adj	significant	narci_vs_veh_significant	num_NAs	Significance
1	P24385	CCND1	-3.66	8.09e-09	7.01e-05	TRUE	TRUE	4	Downregulated
2	P84101	SERF2	-3.8	2.63e-08	0.000114	TRUE	TRUE	4	Downregulated
3	O95900	TRUB2	-2.1	3.19e-07	0.000214	TRUE	TRUE	4	Downregulated
4	P04035	HMGCR	-4.07	3.03e-07	0.000214	TRUE	TRUE	4	Downregulated
5	P04181	OAT	-1.63	9.82e-08	0.000214	TRUE	TRUE	0	Downregulated
6	P13498	CYBA	-4.33	2.4e-07	0.000214	TRUE	TRUE	4	Downregulated
7	P23771	GATA3	-2.32	1.83e-07	0.000214	TRUE	TRUE	0	Downregulated
8	Q14249	ENDOG	-2.19	2.87e-07	0.000214	TRUE	TRUE	0	Downregulated
9	Q8N9U0	TC2N	-2.76	1.75e-07	0.000214	TRUE	TRUE	4	Downregulated
10	Q9HCK8	CHD8	-1.35	2.36e-07	0.000214	TRUE	TRUE	0	Downregulated
11	Q9NVN8	GNL3L	-1.65	1.25e-07	0.000214	TRUE	TRUE	0	Downregulated
12	Q9P0S2	COX16	-1.95	3.22e-07	0.000214	TRUE	TRUE	0	Downregulated
13	Q9Y5T4	DNAJC15	-2.81	2.19e-07	0.000214	TRUE	TRUE	4	Downregulated
14	Q9Y295	DRG1	-1.36	3.57e-07	0.000221	TRUE	TRUE	0	Downregulated
15	Q9H3L0	MMADHC	-3.49	4.98e-07	0.000288	TRUE	TRUE	4	Downregulated
16	Q9Y6H1;Q5T1J5	CHCHD2;CHCHD2P9	-1.95	6.29e-07	0.000341	TRUE	TRUE	0	Downregulated
17	Q9Y6H1	CHCHD2	-2.18	6.7e-07	0.000342	TRUE	TRUE	0	Downregulated
18	O43291	SPINT2	-2.35	8.98e-07	0.000425	TRUE	TRUE	0	Downregulated
19	O94964	MTCL2	-2.03	1.11e-06	0.000425	TRUE	TRUE	4	Downregulated
20	P11802	CDK4	-1.97	1.09e-06	0.000425	TRUE	TRUE	0	Downregulated
